# Identification of PAM Requirements for the *Vibrio cholerae* type I-E CRISPR-Cas System

**DOI:** 10.64898/2025.12.24.696430

**Authors:** Anne M. Stringer, Joseph T. Wade

## Abstract

CRISPR-Cas systems are prokaryotic adaptive immune systems that use RNA-guided protein complexes to target invading nucleic acid. A surveillance complex consisting of protein and a CRISPR-RNA (crRNA) binds target nucleic acid via base-pairing interactions, typically leading to processing of the target nucleic acid by a nuclease. CRISPR-Cas systems are classified based on their mechanism of action, with type I systems being the most prevalent in nature. Type I CRISPR-Cas systems target DNA, and require extensive complementarity between the crRNA and the target DNA. Moreover, type I systems require the presence of a “Protospacer Adjacent Motif” (PAM) sequence in the target DNA immediately adjacent to the expected region of base-pairing with the crRNA. Classical biotypes of the bacterial pathogen *Vibrio cholerae* have active type I-E CRISPR-Cas systems. While the optimal PAM sequence for this CRISPR-Cas system is known to be AAY, the activity of other sequences as possible PAMs has not been determined. Here, we quantify the effectiveness of all possible trinucleotide sequences in the PAM position for the *V. cholerae* type I-E CRISPR-Cas system. Our data indicate a hierarchy of PAM efficacy, with 15 of the 64 trinucleotide sequences functioning as a PAM.
