## Supplementary Tables 1-3 for "Identification of PAM Requirements for the *Vibrio cholerae* type I-E CRISPR-Cas System"

### Sheet: Table S1
	Table S1. Raw sequence read counts for protospacer plasmids.
		Replicate 1				Replicate 2
		Protospacer #4		Protospacer #21		Protospacer #4		Protospacer #21
		CRISPR-inactive	CRISPR-active	CRISPR-inactive	CRISPR-active	CRISPR-inactive	CRISPR-active	CRISPR-inactive	CRISPR-active
	AAA	4420	2186	2382	2084	910	853	512	471
	AAC	8670	100	2850	387	5058	9	5204	164
	AAG	2815	509	3496	2179	961	205	600	561
	AAT	5736	212	24782	2159	1961	10	16998	749
	ACA	4980	7434	4265	7197	3620	4846	1238	1595
	ACC	4295	5906	3115	4918	1510	2117	1950	2475
	ACG	3106	4257	5728	10034	253	286	29567	40822
	ACT	4474	6275	5817	8462	1175	1565	859	952
	AGA	2185	3291	954	1205	900	1075	2770	3699
	AGC	2235	314	1596	897	555	111	1516	1080
	AGG	1481	1499	1786	2263	263	257	184	175
	AGT	3039	645	2413	1721	1991	685	1610	1291
	ATA	6313	8930	5896	7991	3746	5011	1016	1288
	ATC	8422	600	5701	2729	1295	45	881	293
	ATG	4964	5932	5573	8055	585	861	3163	3862
	ATT	7331	788	10343	4054	4630	31	1427	402
	CAA	5809	8224	4687	7761	1307	1749	609	741
	CAC	4202	327	3228	2312	11013	1362	867	505
	CAG	2686	3723	4818	7365	269	402	1003	1185
	CAT	5009	377	4835	3004	854	94	2523	1731
	CCA	3784	5079	4489	7240	4236	5846	7160	9615
	CCC	4157	6299	2755	4413	1929	2915	1124	1253
	CCG	3181	4506	2066	2951	12317	16352	1156	1502
	CCT	4205	6231	3733	6061	2828	3980	798	864
	CGA	2127	3122	3013	5052	140	223	416	479
	CGC	2498	3724	3884	6475	2827	4030	1110	1180
	CGG	1332	2089	3298	5915	178	268	934	1278
	CGT	3549	5483	4772	7942	6827	9424	1045	1178
	CTA	6602	10433	8292	13215	1937	2653	2472	2888
	CTC	6114	7889	4773	6511	3114	4370	813	962
	CTG	3810	5323	6250	9394	484	788	1153	1358
	CTT	6630	6892	8569	11223	2246	2974	3736	4692
	GAA	2990	4210	1735	2541	527	644	224	222
	GAC	2565	275	1801	1042	222	36	472	400
	GAG	1960	2750	1478	2085	2492	3087	168	156
	GAT	4206	351	2565	1698	1273	189	281	230
	GCA	3299	5012	3619	5391	2728	4205	2256	2736
	GCC	2606	4038	2170	3503	818	1258	562	566
	GCG	1603	2225	2389	3675	300	371	523	691
	GCT	3208	4359	4067	6327	7061	8930	513	588
	GGA	1696	2228	2103	3224	294	354	949	1224
	GGC	1279	1917	1931	3099	90	168	399	410
	GGG	1485	2108	2803	4397	100	189	323	328
	GGT	2450	3523	2110	2613	3014	4145	364	368
	GTA	4661	6773	3777	5642	2191	2808	458	554
	GTC	3682	4970	2818	4566	1756	2534	680	812
	GTG	1735	2303	3563	5564	407	591	414	435
	GTT	5860	6206	5372	7365	678	742	798	985
	TAA	6984	9727	5870	8764	1042	1569	2284	2758
	TAC	7283	493	4428	2659	7163	639	651	432
	TAG	4081	6370	4948	7619	995	1464	1324	1809
	TAT	6861	760	9773	6015	3699	485	5647	4428
	TCA	6886	9612	6342	10560	666	1062	2157	2591
	TCC	5905	8233	2826	4483	1305	1978	4200	5615
	TCG	3386	5114	4129	6793	261	401	886	994
	TCT	6655	9668	5988	8980	1783	3106	777	877
	TGA	3654	5181	4065	7142	800	1044	1566	1920
	TGC	2880	4393	5637	9114	1692	2603	825	838
	TGG	1981	2512	3359	4656	982	1365	2637	3270
	TGT	3689	5628	6317	10725	3674	5474	1510	1816
	TTA	9089	13544	8747	13549	1415	2200	2092	2639
	TTC	9267	11916	4545	5184	2611	3262	515	706
	TTG	5617	8245	7287	11999	2656	3829	951	1064
	TTT	10635	12553	12277	18081	2191	3211	1629	2021
	empty	144249	229250	78107	143681	65421	72651	34882	37847

### Sheet: Table S2
	Table S2. Normalized conjugation efficiencies for protospacer plasmids with each of the 64 possible NNN sequences in the PAM position.
		Protospacer #4	Protospacer #21
	AAA	57.7637	66.1729
	AAC	0.442987	5.14312
	AAG	15.2932	60.0288
	AAT	1.39239	4.39857
	ACA	107.237	105.238
	ACC	106.385	101.403
	ACG	94.0166	111.239
	ACT	104.094	90.6119
	AGA	101.165	95.8702
	AGC	13.4249	48.1059
	AGG	75.8404	78.2689
	AGT	22.1678	56.338
	ATA	104.732	95.2588
	ATC	3.80589	28.3372
	ATG	103.862	95.5528
	ATT	3.68317	23.6356
	CAA	104.791	101.079
	CAC	8.01653	46.3095
	CAG	110.893	95.9945
	CAT	7.32372	48.5044
	CCA	104.365	105.722
	CCC	115.71	94.9102
	CCG	104.34	98.6998
	CCT	109.984	94.0256
	CGA	117.895	98.6366
	CGC	111.086	94.3019
	CGG	117.13	111.805
	CGT	110.757	97.1846
	CTA	111.384	97.156
	CTC	103.779	91.6067
	CTG	117.258	95.13
	CTT	92.3222	93.4741
	GAA	99.3181	85.479
	GAC	10.6742	54.7792
	GAG	99.9161	81.1348
	GAT	9.31015	55.7124
	GCA	117.198	96.3772
	GCC	117.991	90.2883
	GCG	99.3485	102.698
	GCT	99.6908	95.105
	GGA	95.5425	101.106
	GGC	131.2	90.9748
	GGG	129.756	89.434
	GGT	107.159	80.2496
	GTA	103.42	96.3441
	GTC	107.439	99.0693
	GTG	107.14	90.866
	GTT	82.5929	94.1465
	TAA	111.613	96.2277
	TAC	6.14619	46.9023
	TAG	115.354	104.817
	TAT	9.38839	52.8641
	TCA	115.711	100.613
	TCC	112.108	104.726
	TCG	116.692	96.4177
	TCT	124.137	92.7758
	TGA	103.365	104.255
	TGC	117.255	90.7553
	TGG	102.479	94.8208
	TGT	115.08	101.569
	TTA	116.884	100.235
	TTC	96.7043	94.176
	TTG	111.089	96.3152
	TTT	103.12	97.2027

### Sheet: Table S3
	Table S3. Oligonucleotides used in this study.
	Name	Sequence
	JW10344	AATGATACGGCGACCACCGAGATCTACACTCCAGGTATCGTCGGCAGCGTCAGATGTGTATAAGAGACAGAGGAAACAGCTATGACCATGATTACGCC
	JW10345	CAAGCAGAAGACGGCATACGAGATTAAGGCGAGTCTCGTGGGCTCGGAGATGTGTATAAGAGACAGACCATATGCGGTGTGAAATACCGCAC
	JW10346	CAAGCAGAAGACGGCATACGAGATCGTACTAGGTCTCGTGGGCTCGGAGATGTGTATAAGAGACAGACCATATGCGGTGTGAAATACCGCAC
	JW10347	CAAGCAGAAGACGGCATACGAGATAGGCAGAAGTCTCGTGGGCTCGGAGATGTGTATAAGAGACAGACCATATGCGGTGTGAAATACCGCAC
	JW10348	CAAGCAGAAGACGGCATACGAGATTCCTGAGCGTCTCGTGGGCTCGGAGATGTGTATAAGAGACAGACCATATGCGGTGTGAAATACCGCAC
	JW10804	TGATTACGCCAAGCTTATNNNACCGCTA
	JW10805	GAGTCGACCTGCAGGTTGATGG
	JW10806	TGATTACGCCAAGCTTATNNNCAAAATACTT
	JW10807	GAGTCGACCTGCAGGCAG
